# Rapid Evolution of Glycan Recognition Receptors Reveals an Axis of Host-Microbe Conflicts at Carbohydrate-Protein Interfaces

**DOI:** 10.1101/2022.09.07.507018

**Authors:** Zoë A. Hilbert, Hannah J. Young, Mara Schwiesow, Nels C. Elde

## Abstract

Detection of microbial pathogens is a primary function of many mammalian immune proteins. This can be accomplished through the recognition of diverse microbial-produced macromolecules including proteins, nucleic acids and carbohydrates. Many pathogens subvert host defenses by rapidly changing these structures to avoid detection, placing strong selective pressures on host immune proteins that repeatedly adapt to remain effective. Signatures of rapid evolution have been identified in numerous host immunity proteins involved in the detection of pathogenic protein substrates, but whether the same signals can be observed in host proteins engaged in interactions with other pathogen-derived molecules has received much less attention. This focus on protein-protein interfaces has largely obscured the study of fungi as contributors to host-pathogen evolutionary conflicts, despite their importance as a formidable class of vertebrate pathogens. Here, we provide evidence that many mammalian immune receptors involved in the detection of microbial glycans have been subject to recurrent positive selection. Notably, we find that rapidly evolving sites in these genes primarily cluster in key functional domains involved in carbohydrate recognition. Further, we identified convergent patterns of substitution in distinct primate populations at a site in the Melanin Lectin gene that has been associated with increased risk of invasive fungal disease. Our results also highlight the power of evolutionary analyses to reveal uncharacterized interfaces of host-pathogen conflict by identifying genes, such as CLEC12A, with strong signals of positive selection across multiple mammalian lineages. These results suggest that the realm of interfaces shaped by host-microbe conflicts extends beyond the world of host-viral protein-protein interactions and into the world of microbial glycans and fungi.
