## Supplemental File 1 for "Rapid Evolution of Glycan Recognition Receptors Reveals an Axis of Host-Microbe Conflicts at Carbohydrate-Protein Interfaces"

### Sheet: Primates
Gene	# Species	Model 0 lnL	dN/dS	Model 1 lnL	Model 2 lnL	Model 7 lnL	Model 8 lnL	2*delta(lnL)	PAML M7-M8 p-value	BEB Sites >90%		BUSTED LRT	BUSTED p-value	BUSTED p-value with MNMs removed
CD11B	22	-10156.9	0.34319	-10031.8	-10005.7	-10035.7	-10005.2	60.9221	5.90104e-14	26		25.0828	1.78773e-06
CD14	25	-3377.95	0.40679	-3367.99	-3367.2	-3368.43	-3367	2.84607	0.240981			3.37997	0.0922612
CD18	23	-6916.77	0.10467	-6783.8	-6783.8	-6779.08	-6767.75	22.6614	1.1999e-05	19		2.79843	0.123395
CD207	23	-3047.5	0.4575	-3017.3	-3007.43	-3017.47	-3007.49	19.976	4.59476e-05	5		6.90264	0.0158519
CLEC12A	25	-3215.81	1.12506	-3184.31	-3138.46	-3188.19	-3138.63	99.1162	3.0005e-22	29		3.42009	0.0904289
CLEC1A	25	-2468.73	0.61211	-2455.07	-2450.95	-2455.16	-2450.95	8.42691	0.0147951	11		0.00482853	0.498794
CLEC1B	25	-2066.65	0.45802	-2051.73	-2049.86	-2051.87	-2049.92	3.89471	0.142651			0	0.5
CLEC4D	25	-1878.68	0.67687	-1869.23	-1868.24	-1869.27	-1868.25	2.04237	0.360168			2.59702	0.136469
CLEC5A	25	-1508.94	0.42527	-1505.36	-1505.36	-1505.38	-1505.36	0.041998	0.97922			0	0.5
CLEC9A	24	-2311.32	0.60925	-2302.06	-2301.1	-2302.32	-2301.1	2.43757	0.295589			0	0.5
Dectin1	25	-2193.85	0.46004	-2180.26	-2178.67	-2180.55	-2178.53	4.03445	0.133024			30.3189	1.30411e-07	0.3748
Dectin2	19	-1726.43	0.65105	-1720.57	-1718.22	-1720.79	-1718.23	5.13266	0.0768168			0	0.5
FIBCD1	25	-3908.91	0.05107	-3899.22	-3899.22	-3893.97	-3893.97	0.009724	0.99515			14.0544	0.000443708	0.5
Galectin3	23	-1964.63	0.49028	-1955.34	-1954.84	-1955.43	-1954.81	1.23318	0.539783			0.117672	0.471431
MBL2	25	-2557.61	0.58604	-2534.2	-2530.04	-2534.22	-2530.03	8.36285	0.0152767	13		1.51322	0.234627
Mincle	25	-1971.72	0.60506	-1949.31	-1942.45	-1949.55	-1942.43	14.2321	0.000811965	10		0	0.5
MRC1	22	-10645.4	0.15802	-10608.8	-10608.8	-10609.1	-10608.7	0.810202	0.666909			-0.0114756	0.5
MRC2	24	-9971.14	0.06319	-9948.15	-9948.15	-9946.89	-9946.89	-2.2e-05	1			0.280221	0.434631
PTX3	24	-3007	0.34172	-2999.11	-2998.18	-2999.81	-2998.18	3.25626	0.196296			0.00504467	0.49874
SELE_CTLD	25	-793.356	0.11837	-790.614	-790.343	-791.122	-790.362	1.52107	0.467415			0	0.5
SELL_CTLD	25	-719.701	0.22358	-704.54	-704.046	-705.093	-703.567	3.05137	0.217472			0.0597371	0.485287
SELP_CTLD	25	-765.056	0.07403	-759.651	-759.651	-759.301	-759.301	-1.8e-05	1			0	0.5
SP-A	22	-2598.56	0.36835	-2584.2	-2583.43	-2584.96	-2583.34	3.2431	0.197592			0.276454	0.435451
SP-D	25	-3136.46	0.38506	-3111.2	-3109.91	-3111.75	-3110.04	3.40204	0.182497			0.101552	0.475246
TLR2	25	-6060.03	0.50084	-6029.47	-6020.94	-6029.85	-6020.99	17.7225	0.000141779	9		0.375981	0.414311
TLR4	25	-6709.51	0.52631	-6642.15	-6626.36	-6642.37	-6626.36	32.0233	1.11233e-07	20		6.68888	0.01764

### Sheet: Rodents
Gene	# Species	Model 0 lnL	dN/dS	Model 1 lnL	Model 2 lnL	Model 7 lnL	Model 8 lnL	2*delta(lnL)	PAML M7-M8 p-value	BEB Sites >90%		BUSTED LRT	BUSTED p-value	BUSTED p-value with MNMs removed
CD11B	16	-16810.1	0.32145	-16412.1	-16381.2	-16420.1	-16374.5	91.285	1.5056e-20	180		14.4798	0.000358698
CD14	16	-6585.31	0.52478	-6457.9	-6440.06	-6457.35	-6436.64	41.4295	1.00855e-09	40		1.64011	0.220204
CD18	17	-11276.3	0.15516	-10836.5	-10826.5	-10828.1	-10808.5	39.086	3.25527e-09	7		20.5219	1.74866e-05
CD207	14	-4805.95	0.43151	-4711.92	-4709.06	-4713.96	-4709.13	9.65097	0.00802267	21		5.83909	0.0269791
CLEC12A	16	-5115.05	0.87466	-5030.03	-4975.29	-5035.66	-4976.42	118.486	1.86648e-26	62		6.55819	0.0188311
CLEC1A	17	-3001.05	0.14509	-2956.83	-2956.8	-2960.56	-2956.47	8.17187	0.0168074	7		0	0.5
CLEC1B	17	-3390.99	0.34106	-3353.65	-3353.63	-3355.42	-3352.82	5.18363	0.0748841			0	0.5
CLEC4D	17	-3464.63	0.5018	-3407.48	-3400.92	-3409.26	-3400.3	17.9163	0.000128683	38		0	0.5
CLEC5A	17	-2156.79	0.4617	-2130.33	-2130.33	-2129.85	-2129.81	0.082424	0.959626			0	0.5
CLEC9A	17	-3940.29	0.61563	-3869.44	-3862.48	-3871.2	-3862.67	17.0673	0.000196732	29		6.62213	0.0182387
Dectin1	16	-3354.88	0.4668	-3307.43	-3303.67	-3310.78	-3304.22	13.1261	0.00141159	16		2.20912	0.165678
Dectin2	14	-2972.57	0.33586	-2926.66	-2919.65	-2927.49	-2918.96	17.0692	0.00019655	22		0	0.5
FIBCD1	17	-5202.97	0.04033	-5180.48	-5180.48	-5182.95	-5178.05	9.81589	0.00738767	0		0	0.5
Galectin3	16	-3188.63	0.18968	-3130.1	-3130.09	-3134.13	-3130.16	7.94413	0.0188345	9		3.91555	0.070586
MBL2	17	-5087.41	0.55657	-4954.98	-4937.52	-4954.14	-4935.86	36.5563	1.15318e-08	17		0	0.5
Mincle	16	-2940.61	0.28871	-2881.88	-2881.88	-2880.49	-2880.29	0.387514	0.823858			0	0.5
MRC1	16	-16591.7	0.11652	-16413	-16413	-16402.1	-16399.8	4.69975	0.0953809			2.14929	0.170709
MRC2	16	-15755.1	0.07369	-15621.9	-15621.9	-15599.2	-15594.2	10.0968	0.0064196	7		0	0.5
PTX3	17	-4859.54	0.14368	-4812.9	-4812.9	-4810.72	-4808.44	4.55664	0.102456			0.0308839	0.492338
SELE_CTLD	17	-1625.55	0.13725	-1578.98	-1578.98	-1575.03	-1575.03	-6e-05	1			0	0.5
SELL_CTLD	17	-1179.99	0.15625	-1154.63	-1154.63	-1153.55	-1153.55	0.00459	0.997708			7.37733	0.0125027	0.5
SELP_CTLD	17	-1096.11	0.083	-1077.57	-1077.24	-1075.11	-1072.97	4.28298	0.11748			0	0.5
SP-A	17	-3239.09	0.25545	-3175.59	-3175.52	-3176.49	-3175.34	2.30354	0.316077			0	0.5
SP-D	17	-5461.97	0.34744	-5356.68	-5356.54	-5357.41	-5356.24	2.32462	0.312763			0	0.5
TLR2	17	-12665.5	0.29383	-12418.6	-12418.6	-12422.4	-12415.1	14.638	0.000662838	125		10.006	0.00335887
TLR4	16	-12098.6	0.47155	-11873.4	-11853	-11881	-11856.1	49.7509	1.57298e-11	50		0.357309	0.418197

### Sheet: Bats
Gene	# Species	Model 0 lnL	dN/dS	Model 1 lnL	Model 2 lnL	Model 7 lnL	Model 8 lnL	2*delta(lnL)	PAML M7-M8 p-value	BEB Sites >0.9		BUSTED LRT	BUSTED p-value	BUSTED p-value with MNMs removed
CD11B	14	-16325.7	0.34662	-16011.3	-15989.2	-16024.8	-15989.8	69.9654	6.41522e-16	35		0.0496226	0.487747
CD14	18	-6164.64	0.42504	-6083.17	-6080.78	-6080.13	-6074.88	10.4982	0.00525223	84		1.56333	0.228822
CD18	16	-11244.1	0.14339	-10842.4	-10836.6	-10809.3	-10800.1	18.4048	0.000100799	4		8.05578	0.00890594
CD207	18	-4593.14	0.60883	-4520.74	-4493.31	-4526.47	-4494.62	63.6904	1.47848e-14	15		0.975788	0.306959
CLEC12A	19	-4897.34	1.20574	-4812.28	-4714.56	-4823.52	-4716.52	214	3.39144e-47	39		13.9127	0.000476282
CLEC1A	17	-3571.33	0.42534	-3539.49	-3539.49	-3539.91	-3539.36	1.11577	0.572419			-0.000341376	0.5
CLEC1B	16	-3235.43	0.62024	-3206.45	-3206.23	-3206.77	-3206.15	1.23437	0.53946			0.0726402	0.482166
CLEC4D	14	-2585.98	0.74695	-2573.34	-2567.94	-2575.51	-2567.96	15.106	0.000524534	6		0	0.5
CLEC5A	15	-2532.96	0.4463	-2481.44	-2477.37	-2486.63	-2477.54	18.1688	0.00011342	12		0.565757	0.376806
CLEC9A	17	-3107.49	0.76963	-3079.23	-3075.5	-3079.48	-3075.59	7.79325	0.0203103	15		0.100716	0.475444
Dectin1	16	-3457.57	0.65424	-3408.79	-3401.14	-3409.6	-3400.5	18.1904	0.000112203	23		3.72908	0.0774838
Dectin2	13	-2442.85	0.62684	-2414.96	-2408.33	-2417.51	-2408.29	18.4371	9.91824e-05	19		0	0.5
FIBCD1	13	-4405.61	0.04961	-4379.33	-4379.33	-4372.19	-4369.09	6.20101	0.0450264	1		0.00632477	0.498421
Galectin3	15	-3489.85	0.36039	-3427.97	-3427.2	-3429.79	-3427.01	5.55021	0.0623431			0	0.5
MBL2	18	-4843.78	0.7908	-4720.88	-4691.6	-4720.8	-4691.66	58.2813	2.20997e-13	65		15.7011	0.000194766
Mincle	17	-3217.75	0.61261	-3171.1	-3166.26	-3174.35	-3166.1	16.5053	0.000260563	15		1.43626	0.243832
MRC1	17	-19890.9	0.23132	-19509.2	-19503.1	-19511.8	-19490	43.6399	3.33971e-10	114		8.4801	0.00720342
MRC2	18	-14224	0.05727	-14125.8	-14125.8	-14120.5	-14109.5	22.0402	1.63695e-05	7		5.81871	0.0272554
PTX3	13	-2977.17	0.22986	-2922.01	-2917.67	-2922.22	-2915.57	13.2996	0.00129428	5		0	0.5
SELE_CTLD	18	-2253.65	0.09344	-2137.73	-2137.73	-2106.88	-2106.45	0.871322	0.646837			2.67576	0.131201
SELL_CTLD	18	-1515.55	0.05247	-1466.39	-1466.39	-1447.4	-1447.4	-0.000824	1			5.93064	0.0257719	0.4982
SELP_CTLD	18	-1609.75	0.09807	-1539.85	-1532.62	-1533.49	-1525.37	16.2476	0.000296396	1		0.0306444	0.492397
SP-A	17	-3521.55	0.53282	-3451.58	-3444.67	-3452.56	-3444.1	16.9204	0.00021173	19		2.99958	0.111589
SP-D	12	-4817.92	0.58023	-4712.41	-4699.61	-4712.75	-4699.72	26.0688	2.18385e-06	43		11.6361	0.00148666
TLR2	18	-11674.4	0.42982	-11476.1	-11469.5	-11478.2	-11466.6	23.2768	8.82067e-06	48		-10.9776	0.5
TLR4	18	-12722.6	0.5103	-12476.2	-12452.2	-12480.5	-12451.4	58.3159	2.17204e-13	47		0.174485	0.458227
