## Supplemental File 2 for "Rapid Evolution of Glycan Recognition Receptors Reveals an Axis of Host-Microbe Conflicts at Carbohydrate-Protein Interfaces"

### Sheet: MelLec(CLEC1A)
	# Species	Model 7 lnL	Model 8 lnL	2*delta(lnL)	PAML M7-M8 p-value	Sites BEB >90%	MEME Sites p<0.1	FUBAR Sites p<0.1	Reference Species
MelLec (CLEC1A)-Primates	25	-2455.16	-2450.95	8.42691	0.0147951	32R, 84A, 96I, 98Q, 108T, 111V, 131A, 185M, 189Y, 218T, 256V	98Q, 111V, 186S, 189Y, 191E	98Q, 111V,185M, 189Y, 218T	Squirrel monkey (S. boliviensis boliviensis)
MelLec (CLEC1A)-Rodents	17	-2960.56	-2956.47	8.17187	0.0168074	28Q, 83S, 92F, 101I, 107A, 212P, 256M	101I, 256M	101I	Blind mole rat (N. galili)
MelLec (CLEC1A)-Bats	17	-3539.91	-3539.36	1.11577	0.572419

### Sheet: CLEC12A
	# Species	Model 7 lnL	Model 8 lnL	2*delta(lnL)	PAML M7-M8 p-value	Sites BEB >90%	MEME Sites p<0.1	FUBAR Sites p<0.1	Reference Species
CLEC12A-Primates	25	-3188.19	-3138.63	99.1162	3.0005e-22	22P,37H,151V,194S,196R,197G,198M,219M,225N,226R,227L,230Q,232Y,233H,238K	18M, 194S, 197G, 198M, 217N, 225N, 226R, 227L, 233H, 238K	22P, 63M, 151V,191E, 192E, 194S, 196R, 197G, 198M, 202N,225N, 226R, 227L, 230Q, 232Y, 233H, 237K, 238K	Human
CLEC12A-Myomorpha	16	-5035.66	-4976.42	118.486	1.86648e-26	21T,22Q,29G,37H,42T,54F,55I,65A,76R,77A,83E,93L,100K,101N,104A,109T,118Y,119S,132G,134E,136Y,144L,145N,146Q,147Y,148G,152E,155M,156A,159A,171D,172V,178Y,180K,182R,183Y,189L,193D,194R,195T,196Q,197Y,199S,211T,212D,215D,217K,223D,225V,228Y,230T,231Y,233T,234D,235E,237N,238I,245S,246K,249L,259D,261R	20E, 42T, 83E, 109T, 123E, 146Q, 148G, 152E, 171D, 194R, 195T, 203L, 211T, 212D, 222I, 228Y, 230T, 238I	42T, 83E, 109T, 146Q, 148G, 152E, 180K, 195T, 211T, 234D, 235E, 238I,	House Mouse (M. musculus)
CLEC12A-Bats	19	-4823.52	-4716.52	214	3.39144e-47	35F,39R,42A,46A,64Y,86K,100I,138L,141K,142D,144K,150D,151K,152M,155A,168V,176K,179D,180Y,187Y,188S,189L,190D,191T,195I,199S,204R,212R,213I,219R,220N,221A,226D,227Y,230K,231Q,233K,234Y,248I	33A, 35F, 42A, 100I, 104I, 116K, 130M, 144K, 151K, 152M, 155A, 176K, 178H, 180Y, 188S, 189L, 191T, 195I, 199S, 204R, 209P, 212R, 219R, 220N, 227Y, 230K, 231Q, 233K, 234Y, 248I	39R, 42A, 46A, 86K, 100I, 128E, 142D, 143F, 144K, 151K, 152M, 155A, 168V, 176K, 178H, 179D,187Y, 188S, 189L, 191T,195I, 199S, 204R, 210S, 212R,219R, 220N, 227Y, 230K, 231Q, 233K, 234Y, 248I	Greater horseshoe bat (R. ferrumequinum)
