## Supplemental File 3 for "Rapid Evolution of Glycan Recognition Receptors Reveals an Axis of Host-Microbe Conflicts at Carbohydrate-Protein Interfaces"

### Sheet: Sheet1
			# Reads
Species	Individual	Genotype	C (Gly)	G (Ala)	Genotype Quality
Gorilla beringei graueri	Mkubwa	G/G	0	7	21
	Kaisi	G/G	0	17	51
	Victoria	G/G	0	32	96
Gorilla gorilla diehli	Nyango	G/G	0	10	30
Gorilla gorilla gorilla	Kowali	G/G	0	5	15
	Azizi	G/G	0	12	33
	Bulera	G/G	0	13	39
	Suzie	G/G	0	11	33
	Kokomo	G/G	0	6	18
	Sandra	G/G	0	10	27
	Banjo	G/G	0	14	39
	Mimi	G/G	0	7	21
	Dian	G/G	0	16	45
	Delphi	G/G	0	14	30
	Coco	G/G	0	12	33
	Kolo	G/G	0	10	21
	Amani	G/G	0	24	69
	Akiba	G/G	0	9	27
	Choomba	G/G	0	7	21
	Paki	G/G	0	14	42
	Anthal	G/G	0	8	21
	Katie	G/G	0	6	18
	Vila	G/G	0	13	36
	Dolly	G/G	0	13	36
	Katie	G/G	0	9	27
	Carolyn	G/G	0	9	27
	Helen	G/G	0	17	51
	Oko	G/G	0	13	39
	Porta	G/G	0	10	30
	Abe	G/G	0	24	72
	Tzambo	G/G	0	22	66
Pan paniscus	LB502	G/G	0	10	30
	Hortense	G/G	0	28	78
	Kosana	G/G	0	18	48
	Dzeeta	G/G	0	27	78
	Hermien	G/G	1	23	63
	Desmond	G/G	0	24	66
	Catherine	G/G	0	14	39
	Kombote	G/G	0	30	90
	Chipita	G/G	0	19	54
	Bono	G/G	1	22	35
	Natalie	G/G	0	32	90
	Salonga	G/G	0	22	63
	Kumbuka	G/G	0	28	81
Pan troglodytes ellioti	Akwaya Jean	G/G	1	24	69
	Banyo	G/G	0	10	27
	Basho	G/G	0	12	36
	Damian	G/G	0	17	48
	Julie	G/G	0	27	72
	Kopongo	G/G	0	13	36
	Koto	G/G	0	12	30
	Paquita	G/G	0	13	36
	Taweh	G/G	0	15	45
	Tobi	G/G	0	12	36
Pan troglodytes schweinfurthii	Vince	G/G	0	29	87
	Andromeda	G/G	0	16	48
	Harriet	G/G	0	8	24
	Bwambale	G/G	0	34	93
	Kidongo	G/G	0	31	84
	Nakuu	G/G	0	34	99
Pan troglodytes troglodytes	Vaillant	G/G	0	31	90
	Doris	G/G	0	18	51
	Julie	G/G	0	36	99
	Clara	G/G	0	25	72
Pan troglodytes verus	Bosco	G/G	0	18	54
	Donald	G/G	0	13	39
	Jimmie	G/G	0	22	66
	Clint	G/G	0	15	45
	Koby	G/G	0	38	60
Pongo abelii	Elsi	G/G	0	22	60
	Kiki	G/G	0	27	78
	Dunja	G/G	0	26	75
	Babu	G/G	0	19	57
	Buschi	G/G	0	16	45
Pongo pygmaeus	Nonja	G/G	0	20	60
	Temmy	G/G	0	25	69
	Sari	G/G	0	14	42
	Tilda	G/G	0	33	93
	Napoleon	G/G	0	29	84
Chromosome 12, position 10142712
hg18
