## Supplemental File 4 for "Rapid Evolution of Glycan Recognition Receptors Reveals an Axis of Host-Microbe Conflicts at Carbohydrate-Protein Interfaces"

### Sheet: Sheet1
Number	Primer	Sequence	Notes
MS_B17	CLEC1A 5' 1 sq F	TCCATGAGAGGTGCAAACAG	pairs w/ MS_B20, size: 583 bp
MS_B20	CLEC1A 3' 2 sq R	AGTTGTGGAAAGCGCACAG
MS_B19	CLEC1A 5' 2 sq F	ACATGCTGTTTCCCTTCAGC	for sequencing
